# Single mutation makes *Escherichia coli* an insect mutualist

**DOI:** 10.1101/2022.01.26.477692

**Authors:** Ryuichi Koga, Minoru Moriyama, Naoko Onodera-Tanifuji, Yoshiko Ishii, Hiroki Takai, Masaki Mizutani, Kohei Oguchi, Reiko Okura, Shingo Suzuki, Yasuhiro Goto, Tetsuya Hayashi, Masahide Seki, Yutaka Suzuki, Yudai Nishide, Takahiro Hosokawa, Yuichi Wakamoto, Chikara Furusawa, Takema Fukatsu

## Abstract

We report an experimental system in which *Escherichia coli* evolves into an insect mutualist. When the essential gut symbiont of the stinkbug *Plautia stali* was replaced by *E. coli,* a few survivor insects exhibited specific localization and vertical transmission of *E. coli.* Through trans-generational maintenance with *P. stali*, several hyper-mutating *E. coli* lines independently evolved host’s high adult emergence and improved body color. Such “mutualistic” *E. coli* lines exhibited independent mutations disrupting the carbon catabolite repression (CCR) global transcriptional regulator. Each of the mutations reproduced the mutualistic phenotypes when introduced into wild-type *E. coli*, confirming that the single CCR mutations instantly make *E. coli* an insect mutualist. Our discovery uncovers that evolution of elaborate mutualism can proceed more easily and rapidly than conventionally envisaged.

---

Microbial symbioses are among the major evolutionary drivers underpinning the biodiversity (*1,2*). How ordinary free-living microbes have become sophisticated mutualists is an important but unanswered question in understanding the evolution of symbiosis. To address this fundamental issue, experimental evolutionary approaches may provide valuable insights (*3–8*). Here we report a novel experimental system in which the model bacterium *Escherichia coli* evolves into an insect mutualist, thereby demonstrating that evolution of mutualism can proceed very easily and quickly via disruption of a global transcriptional regulator system.
