## Supplementary material for "Single mutation makes *Escherichia coli* an insect mutualist": Table S1

### Sheet: stats
Table S1 | Basic statistics of RNA sequencing libraries.
Line	Name	Generation	Sex	Chemistry	# Total reads	# QC-passed reads	% QC passed reads	# mapped reads in pairs	% mapped in pairs	DRA run accession
CmL05	CmL05G02F1	2	Female	Agilent	102134434	89012936	87.1527	19911872	19.4957	DRR088499
	CmL05G03F1	3	Female	Agilent	112431256	98238826	87.3768	14608010	12.9928	DRR088500
	CmL05G04F1	4	Female	Agilent	75969328	64438306	84.8215	13762608	18.116	DRR088501
	CmL05G05F1	5	Female	TruSeq RNA	23075414	16874384	73.1271	2175076	9.42595	DRR330401
	CmL05G05F2	5	Female	TruSeq RNA	32234692	23257106	72.1493	4391096	13.6223	DRR330402
	CmL05G05F3	5	Female	Agilent	95649140	81652386	85.3666	13637922	14.2583	DRR088502
	CmL05G07F1	7	Female	Agilent	74173352	62227180	83.8943	9223414	12.4349	DRR088509
	CmL05G07F2	7	Female	TruSeq RNA	34061594	23977698	70.3951	2522820	7.40664	DRR330403
	CmL05G07F3	7	Female	TruSeq RNA	21480538	15872320	73.8916	991670	4.6166	DRR330404
	CmL05G08F1	8	Female	Agilent	50133594	41435052	82.6493	7111134	14.1844	DRR088503
	CmL05G09F1	9	Female	Agilent	63539958	51784816	81.4996	4947632	7.78665	DRR088504
	CmL05G10F1	10	Female	Agilent	70586288	58409230	82.7487	8556962	12.1227	DRR088505
	CmL05G12F1	12	Female	Agilent	83621084	69406872	83.0016	9870134	11.8034	DRR088506
	CmL05G13F1	13	Female	Agilent	97038184	80314178	82.7655	14155834	14.5879	DRR088507
	CmL05G14F1	14	Female	Agilent	82819740	69311102	83.6891	14364100	17.3438	DRR088508
	CmL05G14F2	14	Female	TruSeq RNA	24895948	18049438	72.4995	1712660	6.87927	DRR330405
GmL02	GmL02G02F1	2	Female	Agilent	95205762	82525126	86.6808	1648420	1.73143	DRR088471
	GmL02G02M1	2	Male	Agilent	98873148	83389638	84.34	17586624	17.7871	DRR088511
	GmL02G04F1	4	Female	Agilent	77671996	68079284	87.6497	13312764	17.1397	DRR088472
	GmL02G05F1	5	Female	Agilent	54685848	48030740	87.8303	12910264	23.6081	DRR088473
	GmL02G05F2	5	Female	TruSeq RNA	20435742	15208592	74.4215	1149336	5.62415	DRR330406
	GmL02G05F3	5	Female	TruSeq RNA	26854284	19319944	71.9436	4301086	16.0164	DRR330407
	GmL02G07F1	7	Female	Agilent	107162890	94855394	88.5152	17732210	16.547	DRR088474
	GmL02G08F1	8	Female	Agilent	44415606	39612300	89.1855	9660932	21.7512	DRR088475
	GmL02G09F1	9	Female	Agilent	94738014	83472040	88.1083	18446100	19.4706	DRR088476
	GmL02G11F1	11	Female	Agilent	134095334	119691330	89.2584	36964038	27.5655	DRR088477
	GmL02G11F2	11	Female	TruSeq RNA	31159724	22169908	71.1492	4200506	13.4806	DRR330408
	GmL02G11F3	11	Female	TruSeq RNA	22049424	16555868	75.0853	2770518	12.565	DRR330409
GmL04	GmL04G03F1	3	Female	Agilent	118317546	105510448	89.1757	35564018	30.0581	DRR088478
	GmL04G04F1	4	Female	Agilent	151572690	134879818	88.9869	31928792	21.065	DRR088479
	GmL04G05F1	5	Female	Agilent	93332568	81795414	87.6387	16472032	17.6488	DRR088480
	GmL04G07F1	7	Female	Agilent	54512728	47326860	86.818	14097028	25.8601	DRR088481
	GmL04G08F1	8	Female	TruSeq RNA	25645212	18508148	72.17	2305228	8.98892	DRR330410
	GmL04G08F2	8	Female	TruSeq RNA	23390280	16196748	69.2456	1667542	7.12921	DRR330411
	GmL04G08F3	8	Female	Agilent	131902770	112909458	85.6005	25097420	19.0272	DRR088482
	GmL04G11F1	11	Female	Agilent	38642188	33911550	87.7578	10785038	27.91	DRR088483
	GmL04G13F1	13	Female	Agilent	64058940	55862124	87.2043	20103572	31.3829	DRR088484
	GmL04G13F2	13	Female	TruSeq RNA	18056622	13051242	72.2795	1352880	7.49243	DRR330412
	GmL04G13F3	13	Female	TruSeq RNA	21742696	15169148	69.7666	2290500	10.5346	DRR330413
	GmL04G14F1	14	Female	Agilent	103201778	91028518	88.2044	20815470	20.1697	DRR088485
GmL07	GmL07G02F1	2	Female	Agilent	30035054	26084930	86.8483	2929436	9.75339	DRR088486
	GmL07G02F2	2	Female	TruSeq RNA	16480572	10336426	62.7189	2173360	13.1874	DRR330414
	GmL07G02F3	2	Female	TruSeq RNA	18974446	13024418	68.6419	2323248	12.2441	DRR330415
	GmL07G03F1	3	Female	Agilent	75979478	65697030	86.4668	14445554	19.0124	DRR088487
	GmL07G06F1	6	Female	Agilent	72800456	63200882	86.8139	10236886	14.0616	DRR088488
	GmL07G07F1	7	Female	Agilent	101915490	87524620	85.8796	15612842	15.3194	DRR088489
	GmL07G08F1	8	Female	Agilent	89905098	71687660	79.737	10127764	11.2649	DRR088490
	GmL07G08F2	8	Female	TruSeq RNA	34261236	24989806	72.939	5237900	15.2881	DRR330416
	GmL07G08F3	8	Female	TruSeq RNA	22662006	15648660	69.0524	1914256	8.44698	DRR330417
	GmL07G09F1	9	Female	Agilent	93916132	78606274	83.6984	15027234	16.0007	DRR088491
	GmL07G11F1	11	Female	Agilent	107943344	94052424	87.1313	15198316	14.0799	DRR088492
	GmL07G12F1	12	Female	Agilent	86329300	73898108	85.6003	9621630	11.1453	DRR088493
	GmL07G12F2	12	Female	TruSeq RNA	20548238	14183072	69.0233	1293452	6.29471	DRR330418
	GmL07G12F3	12	Female	TruSeq RNA	28122626	18826300	66.9436	1790546	6.36692	DRR330419
Control	G01F1	1	Female	Agilent	135874430	114633264	84.3671	19456262	14.3193	DRR088494
	G01M1	1	Male	TruSeq RNA	24765602	16998426	68.6372	3888688	15.702	DRR330420
	G01F2	1	Female	Agilent	65358064	56400044	86.2939	11369590	17.3958	DRR088495
	G01M2	1	Male	TruSeq RNA	35468558	25503548	71.9047	3818512	10.7659	DRR330421
	G01F3	1	Female	Agilent	85596298	71416398	83.434	15074110	17.6107	DRR088496
	G01F4	1	Female	Agilent	83754650	73803274	88.1184	20495810	24.4713	DRR088497
	G01F5	1	Female	Agilent	110375732	96451074	87.3843	21382314	19.3723	DRR088498
	G01M3	1	Male	TruSeq RNA	24637652	15104038	61.3047	2619754	10.6331	DRR330422
	mean				6.55044e+07	5.50225e+07	80.4675	1.08249e+07	14.8446
