## Supplementary material for "Single mutation makes *Escherichia coli* an insect mutualist": Table S5

### Sheet: Sheet1
Table S5 | Basic statistics of DNA sequencing libraries.
Name	Line	Generation	Sex	# Total reads	# QC-Passed reads	% QC-passed reads	# mapped reads in pairs	% mapped reads in pairs	DRA submission#	BioSample Accession#
CmL05G02F1	CmL05	2	Female	2863042	2849314	0.995205	2437270	0.851287	DRA005590	SAMD00074951
CmL05G03F1	CmL05	3	Female	3330986	3311772	0.994232	3053652	0.916741	DRA005590	SAMD00074952
CmL05G04F1	CmL05	4	Female	2645276	2629966	0.994212	2396426	0.905927	DRA005590	SAMD00074953
CmL05G05F3	CmL05	5	Female	2743450	2729248	0.994823	2410852	0.878767	DRA005590	SAMD00074954
CmL05G07F1	CmL05	7	Female	2695404	2677988	0.993539	2301220	0.853757	DRA005590	SAMD00074961
CmL05G08F1	CmL05	8	Female	3811526	3789320	0.994174	3342850	0.877037	DRA005590	SAMD00074955
CmL05G09F1	CmL05	9	Female	2368542	2357414	0.995302	2148998	0.907308	DRA005590	SAMD00074956
CmL05G10F1	CmL05	10	Female	3123952	3106492	0.994411	2808434	0.899	DRA005590	SAMD00074957
CmL05G12F1	CmL05	12	Female	2160654	2147212	0.993779	1893962	0.876569	DRA005590	SAMD00074958
CmL05G13F1	CmL05	13	Female	2779726	2759272	0.992642	2390274	0.859896	DRA005590	SAMD00074959
CmL05G14F1	CmL05	14	Female	2884738	2861194	0.991838	2520012	0.873567	DRA005590	SAMD00074960
GmL02G02F1	GmL02	2	Female	2347492	2314992	0.986155	1359300	0.579044	DRA005590	SAMD00074923
GmL02G04F1	GmL02	4	Female	2345864	2331684	0.993955	2132288	0.908956	DRA005590	SAMD00074924
GmL02G05F1	GmL02	5	Female	2672118	2654498	0.993406	2409240	0.901622	DRA005590	SAMD00074925
GmL02G07F1	GmL02	7	Female	2491832	2473166	0.992509	2214726	0.888794	DRA005590	SAMD00074926
GmL02G08F1	GmL02	8	Female	2914602	2897086	0.99399	2618626	0.898451	DRA005590	SAMD00074927
GmL02G09F1	GmL02	9	Female	2182562	2162542	0.990827	1858550	0.851545	DRA005590	SAMD00074928
GmL02G11F1	GmL02	11	Female	2359616	2342832	0.992887	2070030	0.877274	DRA005590	SAMD00074929
GmL04G03F1	GmL04	3	Female	2826280	2800110	0.99074	2404310	0.850698	DRA005590	SAMD00074930
GmL04G04F1	GmL04	4	Female	3012158	2967056	0.985027	2364756	0.78507	DRA005590	SAMD00074931
GmL04G05F1	GmL04	5	Female	2178746	2155260	0.98922	1643832	0.754485	DRA005590	SAMD00074932
GmL04G07F1	GmL04	7	Female	3251336	3230510	0.993595	2956202	0.909227	DRA005590	SAMD00074933
GmL04G08F3	GmL04	8	Female	2265820	2248572	0.992388	2038200	0.899542	DRA005590	SAMD00074934
GmL04G11F1	GmL04	11	Female	2513804	2494804	0.992442	2237370	0.890034	DRA005590	SAMD00074935
GmL04G13F1	GmL04	13	Female	2705358	2677062	0.989541	2176244	0.80442	DRA005590	SAMD00074936
GmL04G14F1	GmL04	14	Female	2748184	2730016	0.993389	2458836	0.894713	DRA005590	SAMD00074937
GmL07G02F1	GmL07	2	Female	2514976	2496002	0.992456	2204226	0.87644	DRA005590	SAMD00074938
GmL07G03F1	GmL07	3	Female	2896588	2879432	0.994077	2587160	0.893175	DRA005590	SAMD00074939
GmL07G06F1	GmL07	6	Female	3584280	3554890	0.9918	3143066	0.876903	DRA005590	SAMD00074940
GmL07G07F1	GmL07	7	Female	2789720	2770002	0.992932	2447878	0.877464	DRA005590	SAMD00074941
GmL07G08F1	GmL07	8	Female	3060004	3037246	0.992563	2717120	0.887947	DRA005590	SAMD00074942
GmL07G09F1	GmL07	9	Female	2675538	2658966	0.993806	2322280	0.867967	DRA005590	SAMD00074943
GmL07G11F1	GmL07	11	Female	2774164	2756256	0.993545	2496630	0.899958	DRA005590	SAMD00074944
GmL07G12F1	GmL07	12	Female	2779116	2758076	0.992429	2414694	0.868871	DRA005590	SAMD00074945
G01F1	Control	1	Female	2551758	2529786	0.991389	2118222	0.830103	DRA005590	SAMD00074946
G01F2	Control	1	Female	2387984	2374868	0.994508	2197430	0.920203	DRA005590	SAMD00074947
G01F3	Control	1	Female	2119902	2107602	0.994198	1908632	0.90034	DRA005590	SAMD00074948
G01F4	Control	1	Female	2770952	2754224	0.993963	2574462	0.929089	DRA005590	SAMD00074949
G01F5	Control	1	Female	2816156	2799210	0.993983	2496626	0.886537	DRA005590	SAMD00074950
All				105944206	105175942	0.992748	92274886	0.870976
