## Supplementary material for "Single mutation makes *Escherichia coli* an insect mutualist": Table S6

### Sheet: Sheet1
Table S6 | Large structural chages in the genomes of the evolutionary E. coli lines.
Line	Type	Position*	Length*	Gnerations in which the structure change was observed	Notes
GmL02	Duplication	3,756,862-3,758,151	1289	From G4	Duplication of the middle part of rhsA gene likely coding the repetitive sequence
GmL04	Deletion	388,585-398,123	9538	G1 and 14	IS3B at one border (387,165-388,422). 10 CDSs
GmL07	Deletion	1,191,408-1,207,098	15690	From G6	Overlapping with the cryptic prophage e14 23 CDSs
GmL07	Deletion	2,096,472-2,103,771	7299	From G6	IS5I is located at one border (209,523-2,096,424) 7 CDSs
CmL05	Deletion	671,818-683,618	11800	From G13	IS5D at one border (683,307-684,501) 11 CDSs
CmL05	Duplication	2,724,939-3,416,594	691655	G7 only	Flankded by 2 rRNA operons 645 CDSs, 14 tRNAs and 4 Iss
CmL05	Duplication	4,034,242-4,156,210	121968	G9 and G12-	Flanked by 2 rRNA operons 108 CDSs
*Postion and length were estimated based on the read depth variations.
